# Gut microbial ecosystems differ across metabolic and obesity phenotypes

**DOI:** 10.1101/2025.04.25.650405

**Authors:** Blanca Lacruz-Pleguezuelos, Guadalupe X Bazán, Sergio Romero-Tapiador, Gala Freixer, Jorge Fernández-Cabezas, Elena Aguilar-Aguilar, Adrián Martín-Segura, Lara P. Fernández, Isabel Espinosa-Salinas, Ana Ramírez de Molina, Aythami Morales, Ruben Tolosana, Javier Ortega-Garcia, Vera Pancaldi, Laura Judith Marcos-Zambrano, Enrique Carrillo de Santa Pau

**Affiliations:** Computational Biology Group. IMDEA Food, CEI UAM+CSIC. Carretera de Cantoblanco, 8. 28049 Madrid (Spain); UAM Doctoral School, Universidad Autónoma de Madrid, Spain; GENYAL Platform. IMDEA Food, CEI UAM+CSIC. Carretera de Cantoblanco, 8. 28049 Madrid (Spain); Biometrics and Data Pattern Analytics Lab, Escuela Politécnica Superior, Universidad Autónoma de Madrid, Spain; Department of Pharmacy and Nutrition, Faculty of Biomedical and Health Sciences Universidad Europea de Madrid, Calle Tajo s/n, Villaviciosa de Odon, 28670, Spain; Molecular Oncology Group. IMDEA Food, CEI UAM+CSIC. Carretera de Cantoblanco, 8. 28049 Madrid (Spain); Centre de Recherches en Cancérologie de Toulouse, CRCT, Université de Toulouse, Inserm, CNRS, Toulouse, France

**Author notes:** Address correspondence to Laura Judith Marcos-Zambrano,; Enrique Carrillo de Santa Pau.

## Abstract

Obesity is a heterogeneous condition comprising a continuum of phenotypes with various metabolic and inflammatory profiles. Metabolically healthy obesity (MHO) identifies individuals with obesity but a relatively preserved metabolic state. However, the criteria defining MHO remain inconsistent, and little is known about the gut microbiome (GM) features underlying this intermediate phenotype. Here, we aim to describe microbial structures contributing to metabolic health and disease. To do so, we analyzed the GM of 959 individuals classified as metabolically healthy non-obese (MHNO), MHO, metabolically unhealthy non-obese (MUNO), and metabolically unhealthy obese (MUO), using stool shotgun metagenomics. MHO subjects display intermediate anthropometric and biochemical profiles, with a GM composition and diversity in an in-between state among MHNO and MUO individuals. Network science analyses reveal that metabolic health, rather than obesity, drives microbial connectivity: MHNO and MHO individuals harbor more robust and functionally cohesive microbial networks, whose most influential nodes are focused toward SCFA production. In contrast, MUO and MUNO communities exhibit a dysbiotic state with reduced connectivity and increased influence of low-abundance, ectopic and potentially pro-inflammatory species resulting in a damaged, unstable microbial community network. These findings suggest that metabolic disorders disrupt microbial ecology beyond compositional shifts, emphasizing the need for systems-level approaches. Our findings show differences in microbial connectivity and association patterns across metabolic and obesity phenotypes, shedding light on how distinct microbial structures may contribute to metabolic health and disease.
