## Supplementary Table 2 for "Gut microbial ecosystems differ across metabolic and obesity phenotypes"

study_name	subject_id	MetObesity
FengQ_2015	SID31009	MUO
FengQ_2015	SID31021	MHNO
FengQ_2015	SID31071	MUNO
FengQ_2015	SID31112	MUO
FengQ_2015	SID31129	MUNO
FengQ_2015	SID31160	MUO
FengQ_2015	SID31219	MUNO
FengQ_2015	SID31236	MUNO
FengQ_2015	SID31267	MUNO
FengQ_2015	SID31300	MUNO
FengQ_2015	SID31328	MUO
FengQ_2015	SID31333	MUNO
FengQ_2015	SID31343	MUNO
FengQ_2015	SID31360	MUNO
FengQ_2015	SID31379	MUO
FengQ_2015	SID31416	MUO
FengQ_2015	SID31428	MUO
FengQ_2015	SID31450	MUNO
FengQ_2015	SID31452	MHNO
FengQ_2015	SID31512	MUNO
FengQ_2015	SID31519	MUNO
FengQ_2015	SID31537	MUO
FengQ_2015	SID31557	MUNO
FengQ_2015	SID31637	MUNO
FengQ_2015	SID31700	MUNO
FengQ_2015	SID31711	MUO
FengQ_2015	SID31714	MUNO
FengQ_2015	SID31723	MUNO
FengQ_2015	SID31749	MUO
FengQ_2015	SID31750	MUO
FengQ_2015	SID31766	MUO
FengQ_2015	SID530050	MUNO
FengQ_2015	SID530052	MUNO
FengQ_2015	SID530055	MUNO
FengQ_2015	SID530074	MHNO
FengQ_2015	SID530075	MUO
FengQ_2015	SID530119	MUO
FengQ_2015	SID530154	MUNO
FengQ_2015	SID530163	MUO
FengQ_2015	SID530167	MUO
FengQ_2015	SID530177	MHNO
FengQ_2015	SID530215	MUO
FengQ_2015	SID530227	MUNO
FengQ_2015	SID530251	MUO
FengQ_2015	SID530258	MHNO
FengQ_2015	SID530295	MUNO
FengQ_2015	SID530315	MUO
FengQ_2015	SID530331	MUNO
FengQ_2015	SID530364	MUO
FengQ_2015	SID530368	MUNO
FengQ_2015	SID530394	MUNO
FengQ_2015	SID530444	MUNO
FengQ_2015	SID530451	MUNO
FengQ_2015	SID531414	MUNO
FengQ_2015	SID531424	MUNO
FengQ_2015	SID532749	MUNO
FengQ_2015	SID532779	MUNO
FengQ_2015	SID532796	MUNO
FengQ_2015	SID532802	MUNO
FengQ_2015	SID532826	MUO
FengQ_2015	SID532915	MHNO
HMP_2019_t2d	ZN9YTFN	MUO
HMP_2019_t2d	ZMGT937	MUNO
HMP_2019_t2d	ZLZQMEV	MUNO
HMP_2019_t2d	ZLZNCLZ	MUNO
HMP_2019_t2d	ZLYEM2C	MUNO
HMP_2019_t2d	ZLGD9M0	MUNO
HMP_2019_t2d	ZL9BTWF	MUNO
HMP_2019_t2d	ZKVR426	MUO
HMP_2019_t2d	ZN0JE53	MUO
HMP_2019_t2d	ZMBVNFM	MUNO
HMP_2019_t2d	ZMBH10Z	MHO
HMP_2019_t2d	ZM7JY3G	MHNO
HMP_2019_t2d	ZKFV71L	MUO
HMP_2019_t2d	ZK4CK8Y	MUNO
HMP_2019_t2d	ZJTKAE3	MHO
HMP_2019_t2d	ZVNCGHM	MUNO
HMP_2019_t2d	ZYHHR4Z	MUNO
HMP_2019_t2d	ZY7IW45	MUO
HMP_2019_t2d	ZWCZHHY	MUNO
HMP_2019_t2d	ZW61YGW	MUNO
HMP_2019_t2d	ZYXQKWY	MUO
HMP_2019_t2d	ZVM4N7A	MUNO
HMP_2019_t2d	ZVGW5FI	MHNO
HMP_2019_t2d	ZYLJ7R7	MHNO
HMP_2019_t2d	ZX52KVK	MUNO
HMP_2019_t2d	ZVBQY1N	MUNO
KarlssonFH_2013	S112	MUNO
KarlssonFH_2013	S118	MHO
KarlssonFH_2013	S121	MUNO
KarlssonFH_2013	S126	MHNO
KarlssonFH_2013	S127	MUNO
KarlssonFH_2013	S131	MUNO
KarlssonFH_2013	S137	MHNO
KarlssonFH_2013	S141	MUNO
KarlssonFH_2013	S143	MUNO
KarlssonFH_2013	S144	MUNO
KarlssonFH_2013	S146	MHO
KarlssonFH_2013	S153	MHNO
KarlssonFH_2013	S155	MHNO
KarlssonFH_2013	S158	MUO
KarlssonFH_2013	S186	MUNO
KarlssonFH_2013	S187	MHNO
KarlssonFH_2013	S193	MHNO
KarlssonFH_2013	S194	MUNO
KarlssonFH_2013	S195	MHNO
KarlssonFH_2013	S198	MUNO
KarlssonFH_2013	S200	MUNO
KarlssonFH_2013	S205	MUNO
KarlssonFH_2013	S224	MUNO
KarlssonFH_2013	S225	MUNO
KarlssonFH_2013	S227	MUNO
KarlssonFH_2013	S229	MUNO
KarlssonFH_2013	S231	MHNO
KarlssonFH_2013	S235	MUO
KarlssonFH_2013	S239	MUNO
KarlssonFH_2013	S243	MUNO
KarlssonFH_2013	S244	MUO
KarlssonFH_2013	S248	MUO
KarlssonFH_2013	S249	MUNO
KarlssonFH_2013	S258	MUO
KarlssonFH_2013	S263	MUNO
KarlssonFH_2013	S264	MHNO
KarlssonFH_2013	S268	MHNO
KarlssonFH_2013	S269	MHO
KarlssonFH_2013	S278	MUO
KarlssonFH_2013	S286	MUNO
KarlssonFH_2013	S288	MUNO
KarlssonFH_2013	S290	MUNO
KarlssonFH_2013	S297	MUNO
KarlssonFH_2013	S299	MUNO
KarlssonFH_2013	S304	MUNO
KarlssonFH_2013	S305	MUNO
KarlssonFH_2013	S312	MUNO
KarlssonFH_2013	S317	MUNO
KarlssonFH_2013	S327	MUO
KarlssonFH_2013	S330	MUNO
KarlssonFH_2013	S332	MUNO
KarlssonFH_2013	S334	MUNO
KarlssonFH_2013	S342	MUNO
KarlssonFH_2013	S344	MUO
KarlssonFH_2013	S347	MUNO
KarlssonFH_2013	S349	MUNO
KarlssonFH_2013	S350	MUNO
KarlssonFH_2013	S353	MUNO
KarlssonFH_2013	S354	MUO
KarlssonFH_2013	S356	MUNO
KarlssonFH_2013	S365	MHNO
KarlssonFH_2013	S367	MUO
KarlssonFH_2013	S370	MUNO
KarlssonFH_2013	S372	MUO
KarlssonFH_2013	S378	MUNO
KarlssonFH_2013	S380	MUO
KarlssonFH_2013	S381	MUNO
KarlssonFH_2013	S384	MUO
KarlssonFH_2013	S389	MUNO
KarlssonFH_2013	S393	MUNO
KarlssonFH_2013	S395	MUO
KarlssonFH_2013	S397	MUNO
KarlssonFH_2013	S398	MUNO
KarlssonFH_2013	S420	MUNO
KarlssonFH_2013	S421	MUO
KarlssonFH_2013	S422	MUNO
KarlssonFH_2013	S424	MHO
KarlssonFH_2013	S432	MUNO
KarlssonFH_2013	S434	MUNO
KarlssonFH_2013	S436	MUNO
KarlssonFH_2013	S439	MUO
KarlssonFH_2013	S441	MUNO
KarlssonFH_2013	S446	MUO
KarlssonFH_2013	S451	MHNO
KarlssonFH_2013	S456	MHNO
KarlssonFH_2013	S457	MUNO
KarlssonFH_2013	S458	MUO
KarlssonFH_2013	S462	MUNO
KarlssonFH_2013	S463	MUO
KarlssonFH_2013	S468	MUO
KarlssonFH_2013	S470	MUNO
KarlssonFH_2013	S472	MUO
KarlssonFH_2013	S475	MUNO
KarlssonFH_2013	S476	MUO
KarlssonFH_2013	S478	MUO
KarlssonFH_2013	S479	MUNO
KarlssonFH_2013	S483	MUNO
KarlssonFH_2013	S484	MUO
KarlssonFH_2013	S485	MUNO
KarlssonFH_2013	S487	MUNO
KarlssonFH_2013	S488	MUNO
KarlssonFH_2013	S495	MUNO
KarlssonFH_2013	S497	MUNO
KarlssonFH_2013	S51	MUNO
KarlssonFH_2013	S517	MUNO
KarlssonFH_2013	S524	MUNO
KarlssonFH_2013	S526	MUNO
KarlssonFH_2013	S529	MUNO
KarlssonFH_2013	S53	MHNO
KarlssonFH_2013	S530	MUNO
KarlssonFH_2013	S536	MUO
KarlssonFH_2013	S54	MUNO
KarlssonFH_2013	S543	MUNO
KarlssonFH_2013	S547	MUNO
KarlssonFH_2013	S550	MUNO
KarlssonFH_2013	S551	MUNO
KarlssonFH_2013	S552	MUNO
KarlssonFH_2013	S558	MUNO
KarlssonFH_2013	S561	MUNO
KarlssonFH_2013	S563	MUNO
KarlssonFH_2013	S577	MUNO
KarlssonFH_2013	S58	MHO
KarlssonFH_2013	S584	MHNO
KarlssonFH_2013	S587	MUNO
KarlssonFH_2013	S589	MUNO
KarlssonFH_2013	S59	MUNO
KarlssonFH_2013	S591	MUNO
KarlssonFH_2013	S598	MUNO
KarlssonFH_2013	S60	MUNO
KarlssonFH_2013	S600	MUNO
KarlssonFH_2013	S602	MUO
KarlssonFH_2013	S604	MUNO
KarlssonFH_2013	S614	MHNO
KarlssonFH_2013	S617	MHNO
KarlssonFH_2013	S618	MHNO
KarlssonFH_2013	S628	MHNO
KarlssonFH_2013	S638	MUNO
KarlssonFH_2013	S640	MUNO
KarlssonFH_2013	S643	MHNO
KarlssonFH_2013	S646	MUO
KarlssonFH_2013	S655	MUNO
KarlssonFH_2013	S77	MHO
KarlssonFH_2013	S80	MUNO
KarlssonFH_2013	S88	MHNO
KarlssonFH_2013	S92	MHNO
MetaCardis_2020_a	M0x10MCx1134	MUO
MetaCardis_2020_a	M0x10MCx1135	MUNO
MetaCardis_2020_a	M0x10MCx1144	MUNO
MetaCardis_2020_a	M0x10MCx1146	MUO
MetaCardis_2020_a	M0x10MCx1151	MUO
MetaCardis_2020_a	M0x10MCx1153	MUO
MetaCardis_2020_a	M0x10MCx1154	MUO
MetaCardis_2020_a	M0x10MCx1155	MUNO
MetaCardis_2020_a	M0x10MCx1162	MUO
MetaCardis_2020_a	M0x10MCx1216	MUO
MetaCardis_2020_a	M0x10MCx1225	MUO
MetaCardis_2020_a	M0x10MCx1228	MUNO
MetaCardis_2020_a	M0x10MCx1229	MUNO
MetaCardis_2020_a	M0x10MCx1251	MUO
MetaCardis_2020_a	M0x10MCx1277	MUNO
MetaCardis_2020_a	M0x10MCx1295	MUNO
MetaCardis_2020_a	M0x10MCx1307	MUO
MetaCardis_2020_a	M0x10MCx1318	MUNO
MetaCardis_2020_a	M0x10MCx1333	MUO
MetaCardis_2020_a	M0x10MCx1344	MUNO
MetaCardis_2020_a	M0x10MCx1362	MUO
MetaCardis_2020_a	M0x10MCx1374	MUO
MetaCardis_2020_a	M0x10MCx1390	MUO
MetaCardis_2020_a	M0x10MCx1391	MUO
MetaCardis_2020_a	M0x10MCx1414	MUNO
MetaCardis_2020_a	M0x10MCx1429	MUO
MetaCardis_2020_a	M0x10MCx1431	MUNO
MetaCardis_2020_a	M0x10MCx1436	MUO
MetaCardis_2020_a	M0x10MCx1441	MUO
MetaCardis_2020_a	M0x10MCx1453	MUO
MetaCardis_2020_a	M0x10MCx1471	MUO
MetaCardis_2020_a	M0x10MCx1472	MUO
MetaCardis_2020_a	M0x10MCx1491	MUO
MetaCardis_2020_a	M0x10MCx1505	MUO
MetaCardis_2020_a	M0x10MCx1518	MUO
MetaCardis_2020_a	M0x10MCx1523	MUO
MetaCardis_2020_a	M0x10MCx1529	MUO
MetaCardis_2020_a	M0x10MCx1530	MUNO
MetaCardis_2020_a	M0x10MCx1531	MUO
MetaCardis_2020_a	M0x10MCx1543	MUO
MetaCardis_2020_a	M0x10MCx1560	MUO
MetaCardis_2020_a	M0x10MCx1563	MUNO
MetaCardis_2020_a	M0x10MCx1574	MUO
MetaCardis_2020_a	M0x10MCx1581	MUO
MetaCardis_2020_a	M0x10MCx1585	MUO
MetaCardis_2020_a	M0x10MCx1587	MUNO
MetaCardis_2020_a	M0x10MCx1604	MUO
MetaCardis_2020_a	M0x10MCx1624	MUNO
MetaCardis_2020_a	M0x10MCx1625	MUO
MetaCardis_2020_a	M0x10MCx1643	MUO
MetaCardis_2020_a	M0x10MCx1656	MUO
MetaCardis_2020_a	M0x10MCx1659	MUO
MetaCardis_2020_a	M0x10MCx1668	MUNO
MetaCardis_2020_a	M0x10MCx1680	MUO
MetaCardis_2020_a	M0x10MCx1694	MUO
MetaCardis_2020_a	M0x10MCx1702	MUO
MetaCardis_2020_a	M0x10MCx1745	MUO
MetaCardis_2020_a	M0x10MCx1773	MUO
MetaCardis_2020_a	M0x10MCx1778	MUNO
MetaCardis_2020_a	M0x10MCx1800	MUO
MetaCardis_2020_a	M0x10MCx1805	MUO
MetaCardis_2020_a	M0x10MCx1808	MUO
MetaCardis_2020_a	M0x10MCx1811	MUO
MetaCardis_2020_a	M0x10MCx1814	MUO
MetaCardis_2020_a	M0x10MCx1844	MUO
MetaCardis_2020_a	M0x10MCx1847	MUO
MetaCardis_2020_a	M0x10MCx1864	MUO
MetaCardis_2020_a	M0x10MCx1865	MUO
MetaCardis_2020_a	M0x10MCx1875	MUO
MetaCardis_2020_a	M0x10MCx1876	MUO
MetaCardis_2020_a	M0x10MCx1877	MUNO
MetaCardis_2020_a	M0x10MCx1880	MUO
MetaCardis_2020_a	M0x10MCx1888	MUO
MetaCardis_2020_a	M0x10MCx1900	MUO
MetaCardis_2020_a	M0x10MCx1906	MUNO
MetaCardis_2020_a	M0x10MCx1918	MUNO
MetaCardis_2020_a	M0x10MCx1931	MUNO
MetaCardis_2020_a	M0x10MCx1936	MUO
MetaCardis_2020_a	M0x10MCx1944	MUO
MetaCardis_2020_a	M0x10MCx1946	MUNO
MetaCardis_2020_a	M0x10MCx1960	MUO
MetaCardis_2020_a	M0x10MCx1992	MUO
MetaCardis_2020_a	M0x10MCx2014	MUO
MetaCardis_2020_a	M0x10MCx2026	MUO
MetaCardis_2020_a	M0x10MCx2028	MUO
MetaCardis_2020_a	M0x10MCx2032	MUO
MetaCardis_2020_a	M0x10MCx2046	MUNO
MetaCardis_2020_a	M0x10MCx2066	MUO
MetaCardis_2020_a	M0x10MCx2095	MUO
MetaCardis_2020_a	M0x10MCx2097	MUO
MetaCardis_2020_a	M0x10MCx2098	MUNO
MetaCardis_2020_a	M0x10MCx2142	MUO
MetaCardis_2020_a	M0x10MCx2152	MUO
MetaCardis_2020_a	M0x10MCx2155	MUO
MetaCardis_2020_a	M0x10MCx2169	MUO
MetaCardis_2020_a	M0x10MCx2172	MUO
MetaCardis_2020_a	M0x10MCx2177	MUNO
MetaCardis_2020_a	M0x10MCx2200	MUO
MetaCardis_2020_a	M0x10MCx2246	MUO
MetaCardis_2020_a	M0x10MCx2268	MUO
MetaCardis_2020_a	M0x10MCx2277	MUO
MetaCardis_2020_a	M0x10MCx2294	MUO
MetaCardis_2020_a	M0x10MCx2301	MUO
MetaCardis_2020_a	M0x10MCx2315	MUNO
MetaCardis_2020_a	M0x10MCx2332	MUO
MetaCardis_2020_a	M0x10MCx2341	MUO
MetaCardis_2020_a	M0x10MCx2392	MUNO
MetaCardis_2020_a	M0x10MCx2406	MUO
MetaCardis_2020_a	M0x10MCx2411	MUO
MetaCardis_2020_a	M0x10MCx2417	MUO
MetaCardis_2020_a	M0x10MCx2433	MUO
MetaCardis_2020_a	M0x10MCx2435	MUNO
MetaCardis_2020_a	M0x10MCx2441	MUO
MetaCardis_2020_a	M0x10MCx2470	MUO
MetaCardis_2020_a	M0x10MCx2472	MUO
MetaCardis_2020_a	M0x10MCx2474	MUO
MetaCardis_2020_a	M0x10MCx2476	MUNO
MetaCardis_2020_a	M0x10MCx2490	MUO
MetaCardis_2020_a	M0x10MCx2507	MUO
MetaCardis_2020_a	M0x10MCx2540	MUNO
MetaCardis_2020_a	M0x10MCx2564	MUNO
MetaCardis_2020_a	M0x10MCx2566	MUNO
MetaCardis_2020_a	M0x10MCx2577	MUNO
MetaCardis_2020_a	M0x10MCx2580	MUO
MetaCardis_2020_a	M0x10MCx2583	MUNO
MetaCardis_2020_a	M0x10MCx2585	MUO
MetaCardis_2020_a	M0x10MCx2599	MUNO
MetaCardis_2020_a	M0x10MCx2607	MUO
MetaCardis_2020_a	M0x10MCx2611	MUO
MetaCardis_2020_a	M0x10MCx2636	MUO
MetaCardis_2020_a	M0x10MCx2637	MUO
MetaCardis_2020_a	M0x10MCx2643	MUO
MetaCardis_2020_a	M0x10MCx2666	MUO
MetaCardis_2020_a	M0x10MCx2668	MUO
MetaCardis_2020_a	M0x10MCx2692	MUO
MetaCardis_2020_a	M0x10MCx2707	MUNO
MetaCardis_2020_a	M0x10MCx2721	MUO
MetaCardis_2020_a	M0x10MCx2722	MUO
MetaCardis_2020_a	M0x10MCx2725	MUO
MetaCardis_2020_a	M0x10MCx2730	MUO
MetaCardis_2020_a	M0x10MCx2748	MUO
MetaCardis_2020_a	M0x10MCx2750	MUO
MetaCardis_2020_a	M0x10MCx2755	MUO
MetaCardis_2020_a	M0x10MCx2758	MUO
MetaCardis_2020_a	M0x10MCx2762	MUO
MetaCardis_2020_a	M0x10MCx2769	MUO
MetaCardis_2020_a	M0x10MCx2779	MUO
MetaCardis_2020_a	M0x10MCx2813	MUO
MetaCardis_2020_a	M0x10MCx2829	MUO
MetaCardis_2020_a	M0x10MCx2839	MUO
MetaCardis_2020_a	M0x10MCx2846	MUO
MetaCardis_2020_a	M0x10MCx2856	MUO
MetaCardis_2020_a	M0x10MCx2862	MUO
MetaCardis_2020_a	M0x10MCx2864	MUO
MetaCardis_2020_a	M0x10MCx2873	MUNO
MetaCardis_2020_a	M0x10MCx2892	MUO
MetaCardis_2020_a	M0x10MCx2918	MUO
MetaCardis_2020_a	M0x10MCx2939	MUO
MetaCardis_2020_a	M0x10MCx2942	MUO
MetaCardis_2020_a	M0x10MCx2976	MUO
MetaCardis_2020_a	M0x10MCx3001	MUNO
MetaCardis_2020_a	M0x10MCx3022	MUO
MetaCardis_2020_a	M0x10MCx3024	MUO
MetaCardis_2020_a	M0x10MCx3042	MUO
MetaCardis_2020_a	M0x10MCx3074	MUO
MetaCardis_2020_a	M0x10MCx3078	MUO
MetaCardis_2020_a	M0x10MCx3101	MUO
MetaCardis_2020_a	M0x10MCx3105	MUO
MetaCardis_2020_a	M0x10MCx3156	MUO
MetaCardis_2020_a	M0x10MCx3173	MUO
MetaCardis_2020_a	M0x10MCx3197	MUO
MetaCardis_2020_a	M0x10MCx3268	MUNO
MetaCardis_2020_a	M0x10MCx3273	MUNO
MetaCardis_2020_a	M0x10MCx3318	MUO
MetaCardis_2020_a	M0x10MCx3322	MUO
MetaCardis_2020_a	M0x10MCx3330	MUO
MetaCardis_2020_a	M0x10MCx3346	MUO
MetaCardis_2020_a	M0x10MCx3347	MUO
MetaCardis_2020_a	M0x10MCx3354	MUO
MetaCardis_2020_a	M0x10MCx3395	MUO
MetaCardis_2020_a	M0x10MCx3404	MUNO
MetaCardis_2020_a	M0x10MCx3406	MUO
MetaCardis_2020_a	M0x10MCx3407	MUO
MetaCardis_2020_a	M0x10MCx3420	MUO
MetaCardis_2020_a	M0x11MCx1111	MUO
MetaCardis_2020_a	M0x11MCx1113	MUNO
MetaCardis_2020_a	M0x11MCx1160	MUNO
MetaCardis_2020_a	M0x11MCx1161	MUO
MetaCardis_2020_a	M0x11MCx1246	MUO
MetaCardis_2020_a	M0x11MCx1265	MUO
MetaCardis_2020_a	M0x11MCx1274	MUO
MetaCardis_2020_a	M0x11MCx1329	MUO
MetaCardis_2020_a	M0x11MCx1383	MUNO
MetaCardis_2020_a	M0x11MCx1428	MUO
MetaCardis_2020_a	M0x11MCx1448	MUNO
MetaCardis_2020_a	M0x11MCx1533	MUNO
MetaCardis_2020_a	M0x11MCx1579	MUO
MetaCardis_2020_a	M0x11MCx1669	MUO
MetaCardis_2020_a	M0x11MCx1690	MUO
MetaCardis_2020_a	M0x11MCx1751	MUNO
MetaCardis_2020_a	M0x11MCx1758	MUO
MetaCardis_2020_a	M0x11MCx1826	MUO
MetaCardis_2020_a	M0x11MCx2047	MUO
MetaCardis_2020_a	M0x11MCx2048	MUO
MetaCardis_2020_a	M0x11MCx2056	MUNO
MetaCardis_2020_a	M0x11MCx2130	MUNO
MetaCardis_2020_a	M0x11MCx2184	MUO
MetaCardis_2020_a	M0x11MCx2191	MUO
MetaCardis_2020_a	M0x11MCx2271	MUO
MetaCardis_2020_a	M0x11MCx2290	MUO
MetaCardis_2020_a	M0x11MCx2302	MUNO
MetaCardis_2020_a	M0x11MCx2305	MUO
MetaCardis_2020_a	M0x11MCx2379	MUO
MetaCardis_2020_a	M0x11MCx2419	MUO
MetaCardis_2020_a	M0x11MCx2481	MUO
MetaCardis_2020_a	M0x11MCx2511	MUO
MetaCardis_2020_a	M0x11MCx2680	MUO
MetaCardis_2020_a	M0x11MCx2768	MUNO
MetaCardis_2020_a	M0x11MCx2847	MUNO
MetaCardis_2020_a	M0x11MCx2897	MUO
MetaCardis_2020_a	M0x11MCx2910	MUO
MetaCardis_2020_a	M0x11MCx2914	MUO
MetaCardis_2020_a	M0x11MCx2950	MUO
MetaCardis_2020_a	M0x11MCx2957	MUNO
MetaCardis_2020_a	M0x11MCx3016	MUNO
MetaCardis_2020_a	M0x11MCx3054	MUO
MetaCardis_2020_a	M0x11MCx3093	MUO
MetaCardis_2020_a	M0x11MCx3134	MUNO
MetaCardis_2020_a	M0x11MCx3185	MUO
MetaCardis_2020_a	M0x11MCx3193	MUO
MetaCardis_2020_a	M0x11MCx3248	MUNO
MetaCardis_2020_a	M0x12MCx1147	MUNO
MetaCardis_2020_a	M0x12MCx1202	MUNO
MetaCardis_2020_a	M0x12MCx1237	MUNO
MetaCardis_2020_a	M0x12MCx1242	MUNO
MetaCardis_2020_a	M0x12MCx1347	MUO
MetaCardis_2020_a	M0x12MCx1353	MUNO
MetaCardis_2020_a	M0x12MCx1356	MUNO
MetaCardis_2020_a	M0x12MCx1392	MUNO
MetaCardis_2020_a	M0x12MCx1446	MUNO
MetaCardis_2020_a	M0x12MCx1480	MUO
MetaCardis_2020_a	M0x12MCx1495	MUNO
MetaCardis_2020_a	M0x12MCx1519	MUO
MetaCardis_2020_a	M0x12MCx1639	MUNO
MetaCardis_2020_a	M0x12MCx1642	MUNO
MetaCardis_2020_a	M0x12MCx1651	MUNO
MetaCardis_2020_a	M0x12MCx1652	MUNO
MetaCardis_2020_a	M0x12MCx1719	MUNO
MetaCardis_2020_a	M0x12MCx1738	MUO
MetaCardis_2020_a	M0x12MCx1749	MUNO
MetaCardis_2020_a	M0x12MCx1764	MUNO
MetaCardis_2020_a	M0x12MCx1771	MUNO
MetaCardis_2020_a	M0x12MCx1788	MUNO
MetaCardis_2020_a	M0x12MCx1862	MUNO
MetaCardis_2020_a	M0x12MCx1869	MUNO
MetaCardis_2020_a	M0x12MCx1886	MUO
MetaCardis_2020_a	M0x12MCx1893	MUNO
MetaCardis_2020_a	M0x12MCx1895	MUNO
MetaCardis_2020_a	M0x12MCx1903	MUNO
MetaCardis_2020_a	M0x12MCx1922	MUNO
MetaCardis_2020_a	M0x12MCx1988	MUNO
MetaCardis_2020_a	M0x12MCx2035	MUNO
MetaCardis_2020_a	M0x12MCx2100	MUNO
MetaCardis_2020_a	M0x12MCx2109	MUNO
MetaCardis_2020_a	M0x12MCx2111	MUNO
MetaCardis_2020_a	M0x12MCx2136	MUNO
MetaCardis_2020_a	M0x12MCx2202	MUNO
MetaCardis_2020_a	M0x12MCx2209	MUNO
MetaCardis_2020_a	M0x12MCx2212	MUO
MetaCardis_2020_a	M0x12MCx2287	MUO
MetaCardis_2020_a	M0x12MCx2291	MUNO
MetaCardis_2020_a	M0x12MCx2317	MUNO
MetaCardis_2020_a	M0x12MCx2323	MUNO
MetaCardis_2020_a	M0x12MCx2339	MUNO
MetaCardis_2020_a	M0x12MCx2347	MUNO
MetaCardis_2020_a	M0x12MCx2380	MUNO
MetaCardis_2020_a	M0x12MCx2454	MUO
MetaCardis_2020_a	M0x12MCx2489	MUNO
MetaCardis_2020_a	M0x12MCx2530	MUO
MetaCardis_2020_a	M0x12MCx2667	MUNO
MetaCardis_2020_a	M0x12MCx2703	MUNO
MetaCardis_2020_a	M0x12MCx2736	MUNO
MetaCardis_2020_a	M0x12MCx2763	MUO
MetaCardis_2020_a	M0x12MCx2778	MUNO
MetaCardis_2020_a	M0x12MCx2849	MUNO
MetaCardis_2020_a	M0x12MCx2987	MUNO
MetaCardis_2020_a	M0x12MCx2993	MUNO
MetaCardis_2020_a	M0x12MCx3006	MUNO
MetaCardis_2020_a	M0x12MCx3026	MUO
MetaCardis_2020_a	M0x12MCx3072	MUO
MetaCardis_2020_a	M0x12MCx3082	MUO
MetaCardis_2020_a	M0x12MCx3112	MUNO
MetaCardis_2020_a	M0x12MCx3125	MUNO
MetaCardis_2020_a	M0x12MCx3157	MUNO
MetaCardis_2020_a	M0x12MCx3272	MUNO
MetaCardis_2020_a	M0x12MCx3275	MUNO
MetaCardis_2020_a	M0x12MCx3333	MUNO
MetaCardis_2020_a	M0x12MCx3342	MUNO
MetaCardis_2020_a	M0x12MCx3344	MUO
MetaCardis_2020_a	M0x12MCx3380	MUO
MetaCardis_2020_a	M0x12MCx3392	MUNO
MetaCardis_2020_a	M0x13MCx1149	MUO
MetaCardis_2020_a	M0x13MCx1175	MUNO
MetaCardis_2020_a	M0x13MCx1179	MUNO
MetaCardis_2020_a	M0x13MCx1231	MUO
MetaCardis_2020_a	M0x13MCx1410	MUO
MetaCardis_2020_a	M0x13MCx1416	MUNO
MetaCardis_2020_a	M0x13MCx1419	MUO
MetaCardis_2020_a	M0x13MCx1567	MUO
MetaCardis_2020_a	M0x13MCx1608	MUNO
MetaCardis_2020_a	M0x13MCx1648	MUNO
MetaCardis_2020_a	M0x13MCx1887	MUNO
MetaCardis_2020_a	M0x13MCx2054	MUNO
MetaCardis_2020_a	M0x13MCx2071	MUNO
MetaCardis_2020_a	M0x13MCx2129	MUO
MetaCardis_2020_a	M0x13MCx2223	MUO
MetaCardis_2020_a	M0x13MCx2232	MUNO
MetaCardis_2020_a	M0x13MCx2240	MUNO
MetaCardis_2020_a	M0x13MCx2252	MUNO
MetaCardis_2020_a	M0x13MCx2273	MUNO
MetaCardis_2020_a	M0x13MCx2331	MUNO
MetaCardis_2020_a	M0x13MCx2401	MUO
MetaCardis_2020_a	M0x13MCx2620	MUNO
MetaCardis_2020_a	M0x13MCx2621	MUO
MetaCardis_2020_a	M0x13MCx2660	MUO
MetaCardis_2020_a	M0x13MCx2743	MUNO
MetaCardis_2020_a	M0x13MCx2992	MUO
MetaCardis_2020_a	M0x13MCx3080	MUO
MetaCardis_2020_a	M0x13MCx3255	MUO
MetaCardis_2020_a	M0x13MCx3274	MUNO
MetaCardis_2020_a	M0x13MCx3311	MUNO
MetaCardis_2020_a	M0x13MCx3356	MUO
MetaCardis_2020_a	M0x14MCx1190	MHNO
MetaCardis_2020_a	M0x14MCx1209	MHNO
MetaCardis_2020_a	M0x14MCx1227	MUNO
MetaCardis_2020_a	M0x14MCx1338	MUNO
MetaCardis_2020_a	M0x14MCx1363	MUNO
MetaCardis_2020_a	M0x14MCx1399	MHNO
MetaCardis_2020_a	M0x14MCx1409	MHNO
MetaCardis_2020_a	M0x14MCx1485	MHNO
MetaCardis_2020_a	M0x14MCx1583	MUNO
MetaCardis_2020_a	M0x14MCx1612	MUNO
MetaCardis_2020_a	M0x14MCx1747	MHNO
MetaCardis_2020_a	M0x14MCx1768	MHNO
MetaCardis_2020_a	M0x14MCx1775	MHNO
MetaCardis_2020_a	M0x14MCx1861	MHNO
MetaCardis_2020_a	M0x14MCx1916	MUNO
MetaCardis_2020_a	M0x14MCx1929	MHNO
MetaCardis_2020_a	M0x14MCx1940	MUNO
MetaCardis_2020_a	M0x14MCx1943	MHNO
MetaCardis_2020_a	M0x14MCx1953	MHNO
MetaCardis_2020_a	M0x14MCx2088	MHNO
MetaCardis_2020_a	M0x14MCx2162	MHNO
MetaCardis_2020_a	M0x14MCx2193	MHNO
MetaCardis_2020_a	M0x14MCx2237	MUNO
MetaCardis_2020_a	M0x14MCx2355	MHNO
MetaCardis_2020_a	M0x14MCx2381	MHNO
MetaCardis_2020_a	M0x14MCx2420	MHNO
MetaCardis_2020_a	M0x14MCx2429	MHNO
MetaCardis_2020_a	M0x14MCx2437	MHNO
MetaCardis_2020_a	M0x14MCx2453	MHNO
MetaCardis_2020_a	M0x14MCx2468	MHNO
MetaCardis_2020_a	M0x14MCx2479	MHNO
MetaCardis_2020_a	M0x14MCx2494	MUNO
MetaCardis_2020_a	M0x14MCx2510	MHNO
MetaCardis_2020_a	M0x14MCx2587	MUNO
MetaCardis_2020_a	M0x14MCx2670	MUNO
MetaCardis_2020_a	M0x14MCx2682	MHNO
MetaCardis_2020_a	M0x14MCx2741	MHNO
MetaCardis_2020_a	M0x14MCx2749	MHNO
MetaCardis_2020_a	M0x14MCx2789	MUNO
MetaCardis_2020_a	M0x14MCx2842	MHNO
MetaCardis_2020_a	M0x14MCx2961	MUNO
MetaCardis_2020_a	M0x14MCx2968	MUNO
MetaCardis_2020_a	M0x14MCx2979	MHNO
MetaCardis_2020_a	M0x14MCx2986	MUNO
MetaCardis_2020_a	M0x14MCx3041	MUNO
MetaCardis_2020_a	M0x14MCx3050	MHNO
MetaCardis_2020_a	M0x14MCx3150	MHNO
MetaCardis_2020_a	M0x14MCx3229	MHNO
MetaCardis_2020_a	M0x14MCx3258	MHNO
MetaCardis_2020_a	M0x14MCx3320	MUNO
MetaCardis_2020_a	M0x14MCx3405	MHNO
MetaCardis_2020_a	M0x20MCx1121	MUO
MetaCardis_2020_a	M0x20MCx1125	MUNO
MetaCardis_2020_a	M0x20MCx1136	MUNO
MetaCardis_2020_a	M0x20MCx1152	MUO
MetaCardis_2020_a	M0x20MCx1156	MUNO
MetaCardis_2020_a	M0x20MCx1157	MUNO
MetaCardis_2020_a	M0x20MCx1168	MUO
MetaCardis_2020_a	M0x20MCx1173	MUO
MetaCardis_2020_a	M0x20MCx1181	MHNO
MetaCardis_2020_a	M0x20MCx1191	MUO
MetaCardis_2020_a	M0x20MCx1203	MHNO
MetaCardis_2020_a	M0x20MCx1207	MUNO
MetaCardis_2020_a	M0x20MCx1221	MUO
MetaCardis_2020_a	M0x20MCx1223	MUO
MetaCardis_2020_a	M0x20MCx1232	MUNO
MetaCardis_2020_a	M0x20MCx1233	MUO
MetaCardis_2020_a	M0x20MCx1245	MUO
MetaCardis_2020_a	M0x20MCx1252	MHNO
MetaCardis_2020_a	M0x20MCx1255	MUNO
MetaCardis_2020_a	M0x20MCx1257	MUO
MetaCardis_2020_a	M0x20MCx1290	MUO
MetaCardis_2020_a	M0x20MCx1298	MUO
MetaCardis_2020_a	M0x20MCx1322	MUO
MetaCardis_2020_a	M0x20MCx1324	MUNO
MetaCardis_2020_a	M0x20MCx1339	MUNO
MetaCardis_2020_a	M0x20MCx1341	MUO
MetaCardis_2020_a	M0x20MCx1352	MUO
MetaCardis_2020_a	M0x20MCx1366	MHNO
MetaCardis_2020_a	M0x20MCx1375	MUO
MetaCardis_2020_a	M0x20MCx1376	MUO
MetaCardis_2020_a	M0x20MCx1389	MUO
MetaCardis_2020_a	M0x20MCx1393	MHNO
MetaCardis_2020_a	M0x20MCx1403	MUNO
MetaCardis_2020_a	M0x20MCx1408	MUO
MetaCardis_2020_a	M0x20MCx1422	MUO
MetaCardis_2020_a	M0x20MCx1459	MUO
MetaCardis_2020_a	M0x20MCx1464	MUO
MetaCardis_2020_a	M0x20MCx1482	MUO
MetaCardis_2020_a	M0x20MCx1489	MUO
MetaCardis_2020_a	M0x20MCx1500	MUO
MetaCardis_2020_a	M0x20MCx1501	MUNO
MetaCardis_2020_a	M0x20MCx1504	MUO
MetaCardis_2020_a	M0x20MCx1512	MUNO
MetaCardis_2020_a	M0x20MCx1562	MUNO
MetaCardis_2020_a	M0x20MCx1572	MUO
MetaCardis_2020_a	M0x20MCx1593	MUO
MetaCardis_2020_a	M0x20MCx1599	MUO
MetaCardis_2020_a	M0x20MCx1613	MUO
MetaCardis_2020_a	M0x20MCx1615	MUNO
MetaCardis_2020_a	M0x20MCx1620	MUNO
MetaCardis_2020_a	M0x20MCx1622	MUO
MetaCardis_2020_a	M0x20MCx1634	MUNO
MetaCardis_2020_a	M0x20MCx1641	MUO
MetaCardis_2020_a	M0x20MCx1660	MUNO
MetaCardis_2020_a	M0x20MCx1670	MUO
MetaCardis_2020_a	M0x20MCx1671	MUNO
MetaCardis_2020_a	M0x20MCx1679	MUO
MetaCardis_2020_a	M0x20MCx1684	MUO
MetaCardis_2020_a	M0x20MCx1689	MUNO
MetaCardis_2020_a	M0x20MCx1703	MUO
MetaCardis_2020_a	M0x20MCx1704	MUO
MetaCardis_2020_a	M0x20MCx1726	MUO
MetaCardis_2020_a	M0x20MCx1729	MUO
MetaCardis_2020_a	M0x20MCx1732	MUNO
MetaCardis_2020_a	M0x20MCx1733	MUO
MetaCardis_2020_a	M0x20MCx1734	MHNO
MetaCardis_2020_a	M0x20MCx1753	MUNO
MetaCardis_2020_a	M0x20MCx1766	MUO
MetaCardis_2020_a	M0x20MCx1777	MUO
MetaCardis_2020_a	M0x20MCx1780	MHNO
MetaCardis_2020_a	M0x20MCx1790	MHNO
MetaCardis_2020_a	M0x20MCx1812	MUNO
MetaCardis_2020_a	M0x20MCx1815	MUO
MetaCardis_2020_a	M0x20MCx1820	MUO
MetaCardis_2020_a	M0x20MCx1830	MUNO
MetaCardis_2020_a	M0x20MCx1834	MUNO
MetaCardis_2020_a	M0x20MCx1837	MHNO
MetaCardis_2020_a	M0x20MCx1845	MUO
MetaCardis_2020_a	M0x20MCx1848	MUNO
MetaCardis_2020_a	M0x20MCx1866	MUO
MetaCardis_2020_a	M0x20MCx1870	MUNO
MetaCardis_2020_a	M0x20MCx1871	MHNO
MetaCardis_2020_a	M0x20MCx1879	MUO
MetaCardis_2020_a	M0x20MCx1884	MUO
MetaCardis_2020_a	M0x20MCx1889	MUNO
MetaCardis_2020_a	M0x20MCx1898	MUO
MetaCardis_2020_a	M0x20MCx1899	MUNO
MetaCardis_2020_a	M0x20MCx1912	MUNO
MetaCardis_2020_a	M0x20MCx1920	MUO
MetaCardis_2020_a	M0x20MCx1921	MUO
MetaCardis_2020_a	M0x20MCx1925	MHNO
MetaCardis_2020_a	M0x20MCx1941	MUNO
MetaCardis_2020_a	M0x20MCx1950	MUO
MetaCardis_2020_a	M0x20MCx1959	MHNO
MetaCardis_2020_a	M0x20MCx1981	MUNO
MetaCardis_2020_a	M0x20MCx1986	MHNO
MetaCardis_2020_a	M0x20MCx1989	MUO
MetaCardis_2020_a	M0x20MCx2007	MUNO
MetaCardis_2020_a	M0x20MCx2010	MUO
MetaCardis_2020_a	M0x20MCx2016	MUNO
MetaCardis_2020_a	M0x20MCx2017	MUO
MetaCardis_2020_a	M0x20MCx2019	MUO
MetaCardis_2020_a	M0x20MCx2024	MUNO
MetaCardis_2020_a	M0x20MCx2038	MUNO
MetaCardis_2020_a	M0x20MCx2045	MUO
MetaCardis_2020_a	M0x20MCx2049	MUO
MetaCardis_2020_a	M0x20MCx2051	MUO
MetaCardis_2020_a	M0x20MCx2057	MUNO
MetaCardis_2020_a	M0x20MCx2063	MUNO
MetaCardis_2020_a	M0x20MCx2067	MUO
MetaCardis_2020_a	M0x20MCx2083	MUNO
MetaCardis_2020_a	M0x20MCx2086	MUO
MetaCardis_2020_a	M0x20MCx2087	MUNO
MetaCardis_2020_a	M0x20MCx2108	MUNO
MetaCardis_2020_a	M0x20MCx2117	MUNO
MetaCardis_2020_a	M0x20MCx2119	MHNO
MetaCardis_2020_a	M0x20MCx2141	MUO
MetaCardis_2020_a	M0x20MCx2145	MUO
MetaCardis_2020_a	M0x20MCx2161	MUO
MetaCardis_2020_a	M0x20MCx2171	MUO
MetaCardis_2020_a	M0x20MCx2175	MUO
MetaCardis_2020_a	M0x20MCx2187	MUO
MetaCardis_2020_a	M0x20MCx2210	MUO
MetaCardis_2020_a	M0x20MCx2225	MUO
MetaCardis_2020_a	M0x20MCx2231	MUNO
MetaCardis_2020_a	M0x20MCx2233	MUNO
MetaCardis_2020_a	M0x20MCx2235	MUO
MetaCardis_2020_a	M0x20MCx2245	MUO
MetaCardis_2020_a	M0x20MCx2250	MUO
MetaCardis_2020_a	M0x20MCx2254	MUNO
MetaCardis_2020_a	M0x20MCx2288	MUO
MetaCardis_2020_a	M0x20MCx2289	MUNO
MetaCardis_2020_a	M0x20MCx2299	MUO
MetaCardis_2020_a	M0x20MCx2310	MUO
MetaCardis_2020_a	M0x20MCx2322	MUO
MetaCardis_2020_a	M0x20MCx2335	MUNO
MetaCardis_2020_a	M0x20MCx2344	MHNO
MetaCardis_2020_a	M0x20MCx2345	MUO
MetaCardis_2020_a	M0x20MCx2346	MUO
MetaCardis_2020_a	M0x20MCx2348	MUO
MetaCardis_2020_a	M0x20MCx2350	MUNO
MetaCardis_2020_a	M0x20MCx2362	MUO
MetaCardis_2020_a	M0x20MCx2368	MUNO
MetaCardis_2020_a	M0x20MCx2372	MUO
MetaCardis_2020_a	M0x20MCx2373	MUNO
MetaCardis_2020_a	M0x20MCx2374	MUO
MetaCardis_2020_a	M0x20MCx2377	MUO
MetaCardis_2020_a	M0x20MCx2385	MUO
MetaCardis_2020_a	M0x20MCx2412	MUO
MetaCardis_2020_a	M0x20MCx2421	MUNO
MetaCardis_2020_a	M0x20MCx2422	MUO
MetaCardis_2020_a	M0x20MCx2475	MUNO
MetaCardis_2020_a	M0x20MCx2477	MUNO
MetaCardis_2020_a	M0x20MCx2483	MHNO
MetaCardis_2020_a	M0x20MCx2491	MUNO
MetaCardis_2020_a	M0x20MCx2495	MUO
MetaCardis_2020_a	M0x20MCx2504	MUO
MetaCardis_2020_a	M0x20MCx2524	MUO
MetaCardis_2020_a	M0x20MCx2533	MUO
MetaCardis_2020_a	M0x20MCx2536	MUNO
MetaCardis_2020_a	M0x20MCx2546	MUO
MetaCardis_2020_a	M0x20MCx2547	MUO
MetaCardis_2020_a	M0x20MCx2562	MUNO
MetaCardis_2020_a	M0x20MCx2571	MUO
MetaCardis_2020_a	M0x20MCx2615	MUO
MetaCardis_2020_a	M0x20MCx2626	MUNO
MetaCardis_2020_a	M0x20MCx2631	MHNO
MetaCardis_2020_a	M0x20MCx2634	MHNO
MetaCardis_2020_a	M0x20MCx2635	MUO
MetaCardis_2020_a	M0x20MCx2650	MUO
MetaCardis_2020_a	M0x20MCx2653	MUO
MetaCardis_2020_a	M0x20MCx2659	MUO
MetaCardis_2020_a	M0x20MCx2664	MUO
MetaCardis_2020_a	M0x20MCx2669	MUNO
MetaCardis_2020_a	M0x20MCx2673	MUO
MetaCardis_2020_a	M0x20MCx2677	MHNO
MetaCardis_2020_a	M0x20MCx2678	MUNO
MetaCardis_2020_a	M0x20MCx2688	MUO
MetaCardis_2020_a	M0x20MCx2696	MUNO
MetaCardis_2020_a	M0x20MCx2697	MUO
MetaCardis_2020_a	M0x20MCx2712	MUO
MetaCardis_2020_a	M0x20MCx2716	MUO
MetaCardis_2020_a	M0x20MCx2717	MHNO
MetaCardis_2020_a	M0x20MCx2737	MUO
MetaCardis_2020_a	M0x20MCx2742	MUNO
MetaCardis_2020_a	M0x20MCx2759	MHNO
MetaCardis_2020_a	M0x20MCx2764	MUNO
MetaCardis_2020_a	M0x20MCx2787	MUNO
MetaCardis_2020_a	M0x20MCx2816	MUO
MetaCardis_2020_a	M0x20MCx2820	MUO
MetaCardis_2020_a	M0x20MCx2823	MUO
MetaCardis_2020_a	M0x20MCx2832	MUO
MetaCardis_2020_a	M0x20MCx2857	MUNO
MetaCardis_2020_a	M0x20MCx2863	MUO
MetaCardis_2020_a	M0x20MCx2872	MUO
MetaCardis_2020_a	M0x20MCx2878	MUO
MetaCardis_2020_a	M0x20MCx2885	MHNO
MetaCardis_2020_a	M0x20MCx2888	MUO
MetaCardis_2020_a	M0x20MCx2896	MHNO
MetaCardis_2020_a	M0x20MCx2904	MUO
MetaCardis_2020_a	M0x20MCx2905	MUO
MetaCardis_2020_a	M0x20MCx2916	MUO
MetaCardis_2020_a	M0x20MCx2921	MUNO
MetaCardis_2020_a	M0x20MCx2922	MUO
MetaCardis_2020_a	M0x20MCx2923	MUO
MetaCardis_2020_a	M0x20MCx2927	MUNO
MetaCardis_2020_a	M0x20MCx2928	MUO
MetaCardis_2020_a	M0x20MCx2934	MUO
MetaCardis_2020_a	M0x20MCx2946	MUO
MetaCardis_2020_a	M0x20MCx2959	MUO
MetaCardis_2020_a	M0x20MCx2964	MUO
MetaCardis_2020_a	M0x20MCx2985	MUO
MetaCardis_2020_a	M0x20MCx2988	MUNO
MetaCardis_2020_a	M0x20MCx3020	MHNO
MetaCardis_2020_a	M0x20MCx3040	MUO
MetaCardis_2020_a	M0x20MCx3055	MUO
MetaCardis_2020_a	M0x20MCx3079	MUNO
MetaCardis_2020_a	M0x20MCx3097	MUO
MetaCardis_2020_a	M0x20MCx3102	MUO
MetaCardis_2020_a	M0x20MCx3107	MUO
MetaCardis_2020_a	M0x20MCx3109	MUO
MetaCardis_2020_a	M0x20MCx3127	MUNO
MetaCardis_2020_a	M0x20MCx3136	MUNO
MetaCardis_2020_a	M0x20MCx3210	MUO
MetaCardis_2020_a	M0x20MCx3211	MUO
MetaCardis_2020_a	M0x20MCx3212	MUO
MetaCardis_2020_a	M0x20MCx3216	MUNO
MetaCardis_2020_a	M0x20MCx3247	MUO
MetaCardis_2020_a	M0x20MCx3264	MUO
MetaCardis_2020_a	M0x20MCx3281	MUO
MetaCardis_2020_a	M0x20MCx3283	MUO
MetaCardis_2020_a	M0x20MCx3284	MUO
MetaCardis_2020_a	M0x20MCx3294	MUO
MetaCardis_2020_a	M0x20MCx3296	MUO
MetaCardis_2020_a	M0x20MCx3306	MUO
MetaCardis_2020_a	M0x20MCx3310	MUO
MetaCardis_2020_a	M0x20MCx3331	MUO
MetaCardis_2020_a	M0x20MCx3332	MUO
MetaCardis_2020_a	M0x20MCx3335	MHNO
MetaCardis_2020_a	M0x20MCx3343	MUO
MetaCardis_2020_a	M0x20MCx3368	MUNO
MetaCardis_2020_a	M0x20MCx3371	MUO
MetaCardis_2020_a	M0x20MCx3386	MUO
MetaCardis_2020_a	M0x20MCx3402	MHNO
MetaCardis_2020_a	M0x20MCx3409	MUO
MetaCardis_2020_a	M0x20MCx3417	MUNO
