## Supplementary Table 1 for "Gut microbial ecosystems differ across metabolic and obesity phenotypes"

subject_id	visit	selected	sex	age	disease	treatment	bmi	hip	waist	whr	systolic	diastolic	glucose	hba1c	homa	insulin	triglycerides	cholesterol	hdl	ldl	tnfa	crp	MetObesity;
A4F_92332	1	1	Female	27	healthy	no	26.5	105.5	84	0.7962085308056872	105	78	76	5.5	1.82	9.6	111	158	59	76.8	3.53	0.099	MHNO;
A4F_92332	3	0	Female	27	healthy	no	27.3	106.7	81.3	0.7619493908153702	110	81	75	5.2	1.77	9.5	79	144	48	80.2	3.87	0.177	MUNO;
A4F_94336	1	1	Male	46	healthy	no	25.9	123	85.2	0.6926829268292684	81	49	90	4.3	0.81	3.6	62	246	86	147.6	2.5	0.014	MHNO;
A4F_94336	3	0	Male	46	healthy	no	25.4	92.5	82.5	0.8918918918918919	119	85	92	4.3999999999999995	1.24	5.4	79	235	86	133.2	1.2	0.003	MHNO;
A4F_35752	1	1	Female	37	healthy	no	28	106.6	82.6	0.774859287054409	113	74	76	5.2	1.08	5.7	103	195	56	118.4	3.2	0.02	MHNO;
A4F_35752	3	0	Female	37	healthy	no	27.3	106.3	81	0.761994355597366	111	74	79	5.2	1.99	10.1	83	187	54	116.4	2.2	0.009	MHNO;
A4F_84740	1	1	Male	63	hypertension	antihypertensive;cholesterol	36.8	118.5	120.3	1.0151898734177216	143	84	79	5.4	2.32	11.8	77	199	56	127.6	1.83	0.054	MUO
A4F_84740	3	0	Male	63	hypertension	antihypertensive;cholesterol	35.7	116	120.2	1.0362068965517242	150	86	82	5.3	3.63	17.8	91	193	48	126.8	2.24	0.014	MUO
A4F_67757	1	1	Male	48	hypertension	no	35.5	120.8	125	1.03476821192053	157	89	93	6.1	11.8	51	115	236	50	163	1.94	0.046	MUO;
A4F_67757	3	0	Male	48	hypertension	no	35	121.2	121.9	1.0057755775577557	141	88	84	5.7	5.62	26.9	113	221	51	147.4	2.91	0.104	MUO;
A4F_56718	1	0	Female	51	healthy	no	29.7	109	95	0.8715596330275229	138	83	81	5.7	1.77	8.8	110	230	71	137	2.69	0.02	MUNO;
A4F_56718	3	1	Female	51	healthy	no	29.3	109.2	92	0.8424908424908425	121	73	94	5.4	2.41	10.3	125	231	77	129	3.06	0.305	MHNO;
A4F_76292	1	1	Female	51	hypertension	no	32.4	113.7	93.8	0.8249780123131046	142	75	96	5.4	10.2	42.7	109	217	94	101.2	7.43	0.154	MUO;
A4F_76292	3	0	Female	51	hypertension	no	31.9	114.6	94.6	0.8254799301919721	124	72	90	5.2	6.05	27	132	191	71	93.6	5.65	0.31	MUO;
A4F_22119	1	1	Female	48	healthy	no	27.3	102.8	90.1	0.8764591439688716	108	74	76	5.3	1.21	6.4	97	205	68	117.6	3.54	0.527	MHNO;
A4F_69129	1	1	Female	64	hypercholesterolemia	no	29.9	116.5	100.3	0.8609442060085837	103	63	62	5.3	0.28	1.8	101	211	72	118.8	7.88	0.364	MUNO;
A4F_69129	3	0	Female	64	hypercholesterolemia	no	28.3	115	95.3	0.82869565217391306	113	63	77	5.2	0.52	2.7	99	193	64	109.2	6.49	0.261	MUNO;
A4F_73455	1	1	Female	60	healthy	no	35	119.5	102	0.8535564853556485	124	83	88	6.2	2.28	10.4	80	197	67	114	2.01	0.032	MHO;
A4F_73455	3	0	Female	60	healthy	no	33.5	116.2	101	0.8691910499139415	109	65	86	5.8999999999999995	1.22	5.7	80	176	58	102	1.37	0.012	MHO;
A4F_51196	1	1	Female	55	healthy	no	30.3	115.4	91.1	0.789428076256499	113	81	78	5.5	0.78	4	77	191	64	111.6	5.2	0.02	MHO;
A4F_74720	1	1	Male	67	healthy	no	31.6	106.5	117.8	1.1061032863849765	149	83	84	5.3	2.34	11.2	121	194	55	114.8	6.45	0.56	MUO;
A4F_74720	3	0	Male	67	healthy	no	31.1	106.4	117	1.099624060150376	146	77	74	5.3	2.06	11.2	89	148	48	82.2	7.96	0.201	MUO;
A4F_94120	1	1	Female	37	healthy	no	31.3	115	88	0.7652173913043478	120	79	85	5.800000000000001	3.13	14.8	105	198	76	101	8.26	1.296	MHO;
A4F_94120	3	0	Female	37	healthy	no	32.7	113.2	93.2	0.823321554770318	128	93	80	5.4	1.15	5.8	135	197	59	111	10.28	1.002	MUO;
A4F_32988	1	1	Male	53	hypertension	statins	35.1	119	110.6	0.9294117647058823	162	102	90	6.2	2.44	10.9	88	157	57	82.4	3.84	0.222	MUO;
A4F_32988	3	0	Male	53	hypertension	statins	34	118.3	109	0.9213863060016907	147	100	86	6	2.44	11.4	155	231	52	148	4.59	0.302	MUO;
A4F_51606	1	1	Female	58	hypercholesterolemia	statins	28.7	106.5	90.5	0.8497652582159625	104	70	66	5.6000000000000005	1.08	6.6	138	195	73	94.4	6.69	0.235	MUNO;
A4F_51606	3	0	Female	58	hypercholesterolemia	statins	27.2	103.5	85.5	0.8260869565217391	105	71	76	5.5	0.59	3.1	90	139	54	67	5.68	0.141	MUNO;
A4F_94601	1	1	Female	37	healthy	no	27.4	119.5	86.6	0.7246861924686192	96	54	74	5.6000000000000005	0.85	4.6	139	204	85	91.2	3.71	0.582	MHNO;
A4F_94601	3	0	Female	37	healthy	no	26.4	110.8	85.5	0.7716606498194946	98	66	88	5.5	1.73	7.9	229	187	62	79.2	2.6	0.336	MUNO;
A4F_98040	1	1	Female	56	healthy	no	34.8	112.4	98.3	0.8745551601423487	135	84	89	5.5	3.32	15	143	187	48	110.4	5.06	0.939	MUO;
A4F_98040	3	0	Female	56	healthy	no	33.4	111.5	99	0.8878923766816144	106	77	90	5.7	2.44	10.9	117	209	45	140.6	4.64	0.904	MUO;
A4F_20573	1	1	Male	61	healthy	no	30.5	106.8	103	0.9644194756554307	114	54	86	5.800000000000001	1.05	4.9	77	217	59	142.6	3.46	0.1	MHO;
A4F_20573	3	0	Male	61	healthy	no	29	105.6	99.4	0.9412878787878789	128	56	88	5.3	0.74	3.4	56	172	47	113.8	1.94	0.968	MHNO;
A4F_52749	1	1	Female	48	healthy	no	29	106.5	99.5	0.9342723004694836	109	72	90	5.7	2.31	10.3	151	215	54	130.8	5.15	0.233	MUNO;
A4F_52749	3	0	Female	48	healthy	no	27.6	104.6	93	0.8891013384321225	100	70	96	5.7	2.72	11.4	60	154	47	95	2.38	0.126	MUNO;
A4F_60429	1	1	Male	43	healthy	no	29.8	102.5	110.6	1.0790243902439023	135	76	75	5.7	2.13	11.4	94	186	52	115.2	6.99	0.347	MUNO;
A4F_60429	3	0	Male	43	healthy	no	28.3	102	106.8	1.0470588235294118	138	77	76	5.2	1.34	7.1	51	130	42	77.8	8.18	0.485	MUNO;
A4F_91362	1	1	Female	46	healthy	no	37	121	101.5	0.8388429752066116	109	79	80	5.5	3.07	15.4	65	137	61	63	8.21	0.598	MHO;
A4F_91362	3	0	Female	46	healthy	no	36.4	119.5	103.8	0.8686192468619247	111	85	82	5.5	2.76	13.5	52	114	49	54.6	6.82	0.423	MUO;
A4F_22483	1	1	Male	63	healthy	no	26.2	101	97.5	0.9653465346534653	139	74	83	5.5	1.3	6.3	159	177	33	112.2	5.55	0.156	MUNO;
A4F_99000	1	1	Female	50	healthy	no	27.8	114.6	92.2	0.8045375218150088	98	73	88	5.5	0.68	3.1	55	171	66	94	3.55	0.012	MHNO;
A4F_99000	3	0	Female	50	healthy	no	27.2	113.5	92.5	0.8149779735682819	101	71	83	5.6000000000000005	1.18	5.7	53	164	56	97.4	4.23	0.016	MHNO;
A4F_95200	1	1	Female	39	healthy	no	27.6	110	76.8	0.6981818181818181	101	71	72	5.5	0.73	4.1	83	213	72	124.4	3	0.136	MHNO;
A4F_95200	3	0	Female	39	healthy	no	27.5	104.5	73.5	0.7033492822966507	103	69	68	5.1	0.68	4	46	190	77	103.8	1.4	0.194	MHNO;
A4F_17419	1	1	Male	55	hypercholesterolemia	statins	26.8	108	96.6	0.8944444444444444	107	70	75	5.5	0.8	4.3	81	165	54	94.8	6.4	0.054	MUNO;
A4F_17419	3	0	Male	55	hypercholesterolemia	statins	25.4	105.8	94.2	0.890359168241966	116	78	72	5.3	0.91	5.1	71	135	44	76.8	6.8	0.067	MUNO;
A4F_56279	1	1	Male	35	healthy	no	27.7	106	100.5	0.9481132075471698	110	75	87	5.5	1.45	6.7	126	126	42	58.8	5.54	0.228	MHNO;
A4F_56279	3	0	Male	35	healthy	no	27.5	105	97.3	0.9266666666666666	122	75	80	5.1	1.27	6.4	101	136	52	63.8	1.89	0.026	MHNO;
A4F_45118	1	1	Female	65	hypertension	no	36.1	119.5	119	0.99581589958159	166	93	93	6	1.85	8	49	211	88	113.2	3.476	0.747	MUO;
A4F_45118	3	0	Female	65	hypertension	no	34.6	117.5	114.8	0.9770212765957447	164	94	92	5.7	1.21	5.3	51	194	71	112.8	3.54	0.63	MUO;
A4F_91516	1	1	Female	55	hypercholesterolemia	no	29.8	104.8	97.7	0.9322519083969466	134	77	88	5.8999999999999995	2.37	10.8	121	222	42	155.8	5.74	0.256	MUNO;
A4F_91516	3	0	Female	55	hypercholesterolemia	no	28.7	102.8	95.5	0.9289883268482491	108	69	77	5.800000000000001	1.99	10.4	106	204	45	137.8	10.01	0.367	MUNO;
A4F_50227	1	1	Female	54	hypertension	antihypertensive	31.6	116.1	103.8	0.8940568475452196	133	72	84	5.6000000000000005	3.37	16.1	167	254	68	152.6	1.16	0.242	MUO;
A4F_50227	3	0	Female	54	hypertension	antihypertensive	31.1	116.6	102.6	0.8799313893653516	138	82	82	5.5	4.53	22.2	131	243	58	158.8	1	0.214	MUO;
A4F_85240	1	1	Male	66	healthy	no	38.5	120	125.7	1.0475	137	87	99	6	3.4	13.8	252	240	42	147.6	5.53	0.103	MUO;
A4F_85240	3	0	Male	66	healthy	no	36.8	119	121.3	1.019327731092437	129	80	93	5.6000000000000005	2.48	10.7	111	149	38	88.8	4.76	0.04	MUO;
A4F_76383	1	1	Female	64	hypertension	no	29.5	116.8	108.5	0.9289383561643836	120	74	82	6.1	3.65	17.9	199	214	58	116.2	6.5	0.17	MUNO;
A4F_76383	3	0	Female	64	hypertension	no	28.4	116.8	104	0.8904109589041096	127	79	80	5.7	1.81	9.1	154	194	51	112.2	4.97	0.127	MUNO;
A4F_82994	1	1	Female	56	healthy	no	34	114.6	110	0.9598603839441536	113	91	91	6.1	2.63	11.6	79	191	56	119.2	4.67	0.699	MUO;
A4F_82994	3	0	Female	56	healthy	no	32.2	111.5	106	0.9506726457399103	104	77	82	6	2.61	12.8	62	150	42	95.6	2.63	0.323	MUO;
A4F_44929	1	1	Female	56	healthy	antidiabetic	29.1	107.8	93.5	0.8673469387755103	106	78	83	5.8999999999999995	1.36	6.6	92	207	63	125.6	4.54	0.593	MUNO;
A4F_71665	1	0	Female	66	healthy	no	30	117.3	103.5	0.8823529411764706	129	86	101	5.8999999999999995	2.26	9	111	207	46	138.8	2.67	0.11	MUO;
A4F_71665	3	1	Female	66	healthy	no	28.6	112.5	102	0.9066666666666666	120	83	96	5.8999999999999995	1.82	7.6	66	178	48	116.8	4.46	0.05	MUNO;
A4F_10355	1	1	Female	66	hypertension	antihypertensive;statins	27	101.9	96.8	0.9499509322865554	121	83	87	5.5	2.14	9.9	73	275	103	157.4	5.58	0.161	MUNO
A4F_10355	3	0	Female	66	hypertension	antihypertensive;statins	26.5	96	92.4	0.9625	136	90	90	5.6000000000000005	2.46	11	81	202	88	97.8	5.72	0.394	MUNO
A4F_84962	1	1	Female	57	hypertension	antihypertensive	34	121	95	0.7851239669421488	99	65	75	5.7	0.82	4.4	77	147	54	77.6	7.85	0.034	MUO;
A4F_84962	3	0	Female	57	hypertension	antihypertensive	32.2	112.3	96.5	0.8593054318788959	93	66	77	5.3	0.8	4.2	61	139	48	78.8	7.2	0.034	MUO;
A4F_10660	1	1	Male	38	healthy	no	27.7	108.2	91.6	0.8465804066543438	109	71	83	5.800000000000001	0.81	3.9	87	199	53	128.6	5.38	0.026	MHNO;
A4F_10660	3	0	Male	38	healthy	no	27.3	108.5	88.7	0.8175115207373272	116	79	86	5.4	0.68	3.2	59	196	51	133.2	4.72	0.023	MHNO;
A4F_28689	1	1	Female	46	healthy	no	29.4	119.2	88.5	0.7424496644295302	126	88	82	5.4	1.57	7.7	66	215	74	127.8	5.64	0.003	MUNO;
A4F_28689	3	0	Female	46	healthy	no	29.1	113.8	89.2	0.7838312829525483	129	89	80	5.5	1.39	7	67	173	59	100.6	3.03	0.003	MUNO;
A4F_91594	1	1	Female	44	healthy	no	26.3	105.8	91.8	0.8676748582230623	98	69	83	5.5	1.28	6.2	56	187	65	110.8	0.41	0.042	MHNO;
A4F_91594	3	0	Female	44	healthy	no	26.8	105.1	90.8	0.8639391056137012	121	70	91	5.4	1.72	7.6	54	172	60	101.2	0.67	0.04	MHNO;
A4F_65060	1	1	Female	19	healthy	no	31	113.1	89.5	0.7913351016799293	127	59	74	5.4	3.43	18.6	82	174	53	104.6	5.02	0.007	MHO;
A4F_65060	3	0	Female	19	healthy	no	30.3	111.8	93	0.8318425760286225	127	62	81	5.4	3.77	18.7	139	154	36	90.2	4.66	0.012	MUO;
A4F_44160	1	1	Female	50	hypertension	antihypertensive	27.2	114.9	84.6	0.7362924281984333	104	77	77	5.4	1.07	5.6	103	172	49	102.4	6.01	0.481	MUNO;
A4F_44160	3	0	Female	50	hypertension	antihypertensive	26.7	113	83.8	0.7415929203539823	123	95	79	5.2	1.1	5.6	112	185	48	114.6	0.97	0.249	MUNO;
A4F_49219	1	1	Male	22	healthy	no	37.9	125	112.8	0.9024	126	79	74	5.4	2.95	16	140	213	38	147	8.67	1.045	MUO;
A4F_49219	3	0	Male	22	healthy	no	37.5	123	111.5	0.9065040650406504	132	81	77	5.4	4.33	22.6	191	197	38	120.8	6.3	0.939	MUO;
A4F_13368	1	1	Female	36	healthy	no	34.1	11.3	105	9.292035398230087	128	85	82	5.6000000000000005	3.94	19.3	72	193	45	133.6	5.3	0.023	MUO;
A4F_13368	3	0	Female	36	healthy	no	34.4	115	104.7	0.9104347826086957	122	86	79	5.1	3.68	18.7	107	157	38	97.6	4.04	0.019	MUO;
A4F_97618	1	1	Female	29	healthy	no	35.4	123.8	99.6	0.8045234248788368	104	77	76	5.3	2.61	13.8	61	151	57	81.8	5.31	0.497	MHO;
A4F_97618	3	0	Female	29	healthy	no	33.6	120.9	93.5	0.7733664185277088	95	69	74	5.1	1.95	10.6	69	123	45	64.2	2.14	0.3	MUO;
A4F_48857	1	0	Female	67	healthy	no	31.1	114.5	93.5	0.8165938864628821	112	86	73	5.5	1.09	6	52	167	68	88.6	3.19	0.068	MUO;
A4F_48857	3	1	Female	67	healthy	no	29.5	110	92	0.8363636363636363	115	81	85	5.5	0.99	4.7	70	181	58	109	2.79	0.055	MHNO;
A4F_96181	1	0	Male	54	healthy	no	29.5	112	112	1	131	77	83	5.2	1.47	7.1	149	197	48	119.2	4.74	0.625	MUNO;
A4F_96181	3	1	Male	54	healthy	no	29	108.5	107	0.9861751152073732	111	68	89	5.1	1.33	6	125	235	50	160	5.53	0.49	MHNO;
A4F_89897	1	1	Male	60	hypercholesterolemia	antihypertensive;statins	37.4	118	115.8	0.9813559322033898	138	90	96	6.2	1.84	7.7	187	200	50	112.6	5.95	0.406	MUO
A4F_89897	3	0	Male	60	hypercholesterolemia	antihypertensive;statins	36.4	119.3	113	0.9471919530595139	149	84	101	6.1	3.34	13.3	152	142	39	72.6	3.61	0.104	MUO
A4F_67598	1	1	Male	44	hypercholesterolemia	no	35.7	118	118.2	1.0016949152542374	130	86	77	5.6000000000000005	6.46	33.7	143	252	43	180.4	8.11	1.138	MUO;
A4F_97386	1	1	Male	22	healthy	no	28.4	112	103.5	0.9241071428571429	118	84	71	5.4	1.31	7.4	109	160	40	98.2	5.02	0.212	MUNO;
A4F_97386	3	0	Male	22	healthy	no	27.1	109	98.5	0.9036697247706422	125	72	70	4.9	2.33	13.4	125	139	34	80	3.94	0.11	MUNO;
A4F_65695	1	1	Female	48	healthy	no	28.2	104	104.7	1.0067307692307692	132	78	69	6.1	1.22	7.1	106	212	41	149.8	2.76	0.023	MUNO;
A4F_65695	3	0	Female	48	healthy	no	25.9	101	94.2	0.9326732673267327	131	81	73	5.6000000000000005	1.13	6.2	91	169	38	112.8	1.9	0.049	MUNO;
A4F_41207	1	1	Male	29	hypertension	antihypertensive	34.4	126	118.5	0.9404761904761905	139	83	79	5	1.85	9.4	132	207	40	140.6	5.94	0.032	MUO;
A4F_41207	3	0	Male	29	hypertension	antihypertensive	33.9	119.9	115.5	0.963302752293578	137	73	79	5	1.73	8.8	119	177	38	115.2	3.08	0.079	MUO;
A4F_45863	1	1	Female	26	healthy	no	27.4	99.8	75.4	0.7555110220440883	113	68	78	5.3	0.7	3.6	42	173	64	100.6	2.75	0.204	MHNO;
A4F_45863	3	0	Female	26	healthy	no	27	99.8	73.5	0.7364729458917836	104	65	87	5.4	1.06	4.9	46	168	66	92.8	2.1	0.095	MHNO;
A4F_80622	3	1	Female	51	hypercholesterolemia	no	25.8	102.7	82.5	0.8033106134371957	103	65	77	5.3	0.92	4.8	75	240	69	156	2	0.015	MUNO;
A4F_13504	1	1	Male	35	triglyceridemia	no	27.2	104	91	0.875	114	80	84	6	3.6	17.2	166	231	54	143.8	7.55	0.041	MUNO;
A4F_77391	1	1	Female	49	triglyceridemia	no	27	103.3	101.2	0.9796708615682479	102	71	95	5.7	2.93	12.4	74	204	47	142.2	3.23	0.724	MUNO;
A4F_77391	3	0	Female	49	triglyceridemia	no	26	101	98	0.9702970297029703	96	71	91	5.5	2.29	10.1	105	208	41	146	3.4	0.341	MUNO;
A4F_70954	1	1	Female	57	triglyceridemia	no	31.7	124.9	93.5	0.7485988791032826	113	79	91	6.1	1.52	6.7	69	252	63	175.2	2.89	0.213	MUO;
A4F_70954	3	0	Female	57	triglyceridemia	no	30.8	124.3	94	0.756234915526951	97	73	83	5.800000000000001	0.81	3.9	67	228	62	152.6	1.8	0.533	MUO;
A4F_25413	1	1	Female	55	hypertension	antihypertensive	33.7	126.7	99.4	0.7845303867403315	108	83	72	5.2	1.59	8.9	82	176	48	111.6	4.88	0.267	MUO;
A4F_25413	3	0	Female	55	hypertension	antihypertensive	33.9	123.4	95.8	0.7763371150729335	117	85	77	5.1	1.8	9.4	79	155	42	97.2	1.09	1.36	MUO;
A4F_33497	1	1	Female	50	triglyceridemia	no	25.7	106	98.3	0.9273584905660377	112	68	78	5.7	1.71	8.8	69	184	54	116.2	2.09	0.04	MUNO;
A4F_33497	3	0	Female	50	triglyceridemia	no	25.8	106	93	0.8773584905660378	116	69	79	5.2	1.04	5.3	86	199	51	130.8	1.3	0.058	MUNO;
A4F_56297	1	1	Female	38	healthy	no	35.2	120	101	0.8416666666666667	116	76	82	5.3	2.35	11.5	83	208	70	121.4	3.93	0.318	MHO;
A4F_70804	1	1	Female	32	healthy	no	27.2	113	84.8	0.7504424778761062	112	64	65	5.1	0.65	4	48	134	56	68.4	1.07	0.006	MHNO;
A4F_70804	3	0	Female	32	healthy	no	27.4	113.5	83	0.7312775330396476	109	67	74	5	1.05	5.7	28	138	63	69.4	1.56	0.01	MHNO;
A4F_98453	1	0	Male	35	healthy	no	27.1	103.2	89.3	0.8653100775193798	121	89	78	5.5	0.99	5.1	105	203	51	131	3.35	0.019	MUNO;
A4F_98453	3	1	Male	35	healthy	no	26.8	103	91	0.883495145631068	125	82	81	5.1	1.05	5.2	61	196	55	128.8	2.3	0.013	MHNO;
A4F_78358	1	1	Female	61	healthy	no	32.7	112.5	104	0.9244444444444444	145	96	81	5.7	1.65	8.2	88	193	66	109.4	5.06	0.089	MUO;
A4F_78358	3	0	Female	61	healthy	no	31.4	110.5	103	0.9321266968325792	144	100	80	5.7	1.59	8	98	198	63	115.4	1.79	0.042	MUO;
A4F_60983	1	0	Female	64	healthy	no	35.6	113.8	112.8	0.9912126537785588	131	76	88	6.1	1.91	8.7	119	229	65	140.2	5.4	0.627	MUO;
A4F_60983	3	1	Female	64	healthy	no	34.6	112.8	109.1	0.9671985815602837	NA	NA	81	5.800000000000001	2.9	14.4	135	214	53	134	5.16	0.41	MHO;
A4F_86472	1	1	Female	52	healthy	no	28.4	106	91.3	0.8613207547169811	124	72	84	5.3	1.34	6.4	56	186	70	104.8	2.52	0.051	MHNO;
A4F_27052	1	1	Female	35	healthy	no	28.8	105	79.5	0.7571428571428571	130	91	70	5.2	0.7	4	115	209	76	110	5.58	0.785	MUNO;
A4F_34415	1	1	Female	59	hypercholesterolemia	no	35.4	118.5	105	0.8860759493670886	135	85	101	5.7	2.69	10.7	85	202	59	126	1.5	0.944	MUO;
A4F_34415	3	0	Female	59	hypercholesterolemia	no	32.7	110.2	98.6	0.894736842105263	112	79	89	5.6000000000000005	1.73	7.8	83	158	48	93.4	3.29	1.064	MUO;
A4F_84534	1	1	Male	25	healthy	no	27.2	106.4	97.3	0.9144736842105262	111	68	77	5.4	1.42	7.4	76	141	44	81.8	1.91	0.025	MHNO;
A4F_84534	3	0	Male	25	healthy	no	26.3	103.8	90.5	0.871868978805395	104	71	76	5.3	1.42	7.5	154	140	35	74.2	3.34	0.016	MUNO;
A4F_72388	1	0	Female	30	healthy	no	31	114.2	87.7	0.7679509632224168	131	80	72	5.1	2.53	14.1	76	186	47	123.8	4.9	0.974	MUO;
A4F_72388	3	1	Female	30	healthy	no	29.8	114	84.1	0.737719298245614	119	68	80	5	2.81	14.1	74	153	39	99.2	6.41	0.519	MUNO;
A4F_31649	1	1	Female	60	hypercholesterolemia	statins	27.2	103.5	92.5	0.893719806763285	128	75	88	5.8999999999999995	3.48	15.9	149	188	53	105.2	5.22	0.123	MUNO;
A4F_31649	3	0	Female	60	hypercholesterolemia	statins	26.5	101	92.2	0.9128712871287129	118	74	92	5.800000000000001	2.54	11.1	88	175	43	114.4	2.26	0.108	MUNO;
A4F_13868	1	1	Male	23	healthy	no	25.2	101.5	82.5	0.812807881773399	111	84	75	5.2	1.53	8.2	72	166	60	91.6	1.81	0.009	MHNO;
A4F_22643	1	0	Female	50	healthy	no	33.1	120.4	110.7	0.9194352159468439	165	89	82	5.6000000000000005	2.1	10.3	58	254	88	154.4	2.95	0.499	MUO;
A4F_22643	3	1	Female	50	healthy	no	30.5	118.1	107.8	0.9127857747671465	127	75	73	5.2	1.09	6	72	199	62	122.6	2.03	0.126	MHO;
A4F_29474	1	0	Female	66	healthy	no	30.6	112	87.1	0.7776785714285713	163	80	71	5.7	0.69	3.9	105	247	77	149	5.21	0.297	MUO;
A4F_29474	3	1	Female	66	healthy	no	29.6	109.3	86	0.786825251601098	134	78	84	5.6000000000000005	1.88	9	98	242	60	162.4	3.49	0.115	MUNO;
A4F_53145	1	1	Male	29	hypercholesterolemia	no	27.8	106	91	0.8584905660377359	109	58	80	5.2	0.98	4.9	50	183	58	115	6.63	0.913	MUNO;
A4F_53145	3	0	Male	29	hypercholesterolemia	no	27.5	102.8	88.5	0.8608949416342413	116	8	72	5.1	0.75	4.2	50	161	55	96	11.28	2.097	MUNO;
A4F_27766	1	1	Female	56	hypercholesterolemia	statins	28.9	114.6	103.8	0.9057591623036649	131	85	106	6.1	1.56	5.9	50	174	52	112	7.36	0.237	MUNO;
A4F_74742	1	1	Female	65	healthy	no	28.5	112	95.7	0.8544642857142858	130	81	95	6	1.96	8.3	123	218	53	140.4	7.04	0.392	MHNO;
A4F_74742	3	0	Female	65	healthy	no	27.9	109.7	93.7	0.854147675478578	120	82	90	5.800000000000001	1.72	7.7	128	210	50	134.4	6.75	0.186	MUNO;
A4F_10709	1	1	Male	63	diabetes	antidiabetic	33.7	102.5	116	1.1317073170731706	137	87	93	6.2	3.12	13.5	137	196	63	105.6	3.42	0.039	MUO;
A4F_10709	3	0	Male	63	diabetes	antidiabetic	31.4	102	109.5	1.0735294117647058	120	75	81	6.1	1.9	9.4	85	149	63	69	4.28	0.061	MUO;
A4F_43794	1	1	Female	55	healthy	no	28.1	115.5	98	0.8484848484848485	107	72	85	5.3	1.5	7.1	69	243	70	159.2	4.99	0.114	MHNO;
A4F_43794	3	0	Female	55	healthy	no	27.7	113.8	97.4	0.8558875219683656	120	77	85	5.4	1.46	6.9	144	231	63	139.2	6.78	0.23	MHNO;
A4F_56296	1	1	Male	50	hypertension	antihypertensive	30.9	112.6	104.8	0.9307282415630551	140	84	83	5	1.69	8.2	132	192	63	102.6	3.35	0.145	MUO;
A4F_56296	3	0	Male	50	hypertension	antihypertensive	30	111.8	99.8	0.8926654740608229	132	81	80	5	1.47	7.4	79	147	64	67.2	4.65	0.355	MUO;
A4F_62344	1	1	Female	61	healthy	no	32.6	115.2	101.2	0.8784722222222222	151	100	94	5.7	1.5	6.4	149	255	57	168.2	1.4	0.135	MUO;
A4F_62344	3	0	Female	61	healthy	no	32.2	114.2	99.5	0.8712784588441331	134	90	96	5.5	1.98	8.3	221	223	48	130.8	3.5	0.144	MUO;
A4F_24211	1	1	Male	59	healthy	antihypertensive;statins	32	105.6	103.9	0.9839015151515152	144	79	84	5.6000000000000005	2.17	10.4	76	184	48	120.8	26.1	0.172	MUO
A4F_24211	3	0	Male	59	healthy	antihypertensive;statins	30.6	105	102.3	0.9742857142857143	127	78	86	5.4	1.37	6.4	64	157	39	105.2	9.12	0.105	MUO
A4F_42312	1	1	Male	47	hypertension	antihypertensive;statins	33.5	112.8	120	1.0638297872340425	137	86	91	6.1	2.79	12.3	101	154	44	89.8	4.15	0.464	MUO
A4F_42312	3	0	Male	47	hypertension	antihypertensive;statins	33.3	111.7	118.8	1.063563115487914	148	95	92	5.7	3.11	13.6	94	123	36	68.2	1.53	0.602	MUO
A4F_68106	1	1	Female	64	hypertension	antihypertensive	35.9	120	113	0.9416666666666667	150	99	76	5.6000000000000005	1.21	6.4	75	274	96	163	6.37	0.161	MUO;
A4F_68106	3	0	Female	64	hypertension	antihypertensive	35.3	118.5	109.3	0.9223628691983122	137	89	81	5.4	1.49	7.4	76	246	87	143.8	5.5	0.116	MUO;
A4F_79824	1	1	Female	68	healthy	no	32.7	119.8	107	0.8931552587646077	115	85	82	6.2	4.35	21.3	131	196	43	126.8	4.99	0.548	MUO;
A4F_79824	3	0	Female	68	healthy	no	31.8	122.1	103	0.8435708435708437	110	76	89	5.8999999999999995	4.45	20.1	180	168	35	97	9.56	0.425	MUO;
A4F_60728	1	1	Female	49	hypercholesterolemia	statins	35.4	115	106.5	0.9260869565217391	128	87	83	5.6000000000000005	3.59	17.4	85	158	35	106	4.12	0.22	MUO;
A4F_60728	3	0	Female	49	hypercholesterolemia	statins	34.7	111	107.6	0.9693693693693693	131	91	85	5.3	4.68	22.1	91	139	35	85.8	3.4	0.078	MUO;
A4F_31033	1	1	Female	50	healthy	no	29.2	111.3	94.3	0.8472596585804133	102	73	86	5.5	1.63	7.6	92	185	90	76.6	1.38	0.077	MHNO;
A4F_31033	3	0	Female	50	healthy	no	28.5	109	94.8	0.8697247706422018	105	77	91	5.7	1.86	8.2	66	180	81	85.8	0.42	0.093	MHNO;
A4F_18098	1	1	Female	54	healthy	no	29.1	106.5	95.6	0.8976525821596244	101	72	73	6.1	2.54	14	207	205	40	123.6	7.08	0.19	MUNO;
A4F_18098	3	0	Female	54	healthy	no	27.9	104.1	92.5	0.888568683957733	103	74	83	5.7	4.69	22.7	254	186	32	103.2	4.68	0.166	MUNO;
A4F_17705	1	1	Male	37	hypercholesterolemia	no	30.6	110.5	110.8	1.0027149321266968	116	75	74	5.7	2.58	14	170	249	49	166	4.77	0.039	MUO;
A4F_17705	3	0	Male	37	hypercholesterolemia	no	30.4	106.3	107.4	1.0103480714957669	124	81	70	5.4	1.57	9	166	249	45	170.8	6.07	0.094	MUO;
A4F_37469	1	1	Female	63	healthy	no	32.9	118.5	103	0.869198312236287	126	73	75	5.800000000000001	1.23	6.6	60	186	51	123	6.13	0.044	MHO;
A4F_37469	3	0	Female	63	healthy	no	32.4	117.5	100	0.851063829787234	109	67	81	5.7	0.91	4.5	53	177	47	119.4	5.74	0.035	MUO;
A4F_70068	1	1	Male	36	healthy	no	32.9	119	104.5	0.8781512605042017	130	85	90	5.4	1.88	8.4	91	139	47	73.8	6.79	0.225	MHO;
A4F_70068	3	0	Male	36	healthy	no	31.1	112.5	100.7	0.8951111111111112	120	75	86	5.3	0.9	4.2	36	103	44	51.8	2.95	0.192	MHO;
A4F_10021	1	0	Male	50	healthy	no	29.7	107.5	104.9	0.9758139534883722	143	87	78	5.6000000000000005	1.53	7.9	104	236	66	149.2	6.34	0.026	MUNO;
A4F_10021	3	1	Male	50	healthy	no	29.2	107.5	102.8	0.9562790697674418	126	79	76	5.5	1.38	7.3	108	227	62	143.4	7	0.015	MHNO;
A4F_28771	1	1	Female	62	healthy	antihypertensive	27.1	114	82	0.7192982456140351	148	75	95	6.1	1.56	6.6	194	203	45	119.2	4.25	0.938	MUNO;
A4F_28771	3	0	Female	62	healthy	antihypertensive	26.4	114	81.2	0.712280701754386	133	72	104	6.1	1.58	6.1	134	172	42	103.2	4.83	0.511	MUNO;
A4F_93973	1	1	Female	61	healthy	no	27.2	101.8	95.4	0.9371316306483302	113	73	82	6	2	9.8	78	152	46	90.4	6.39	0.162	MUNO;
A4F_93308	1	1	Female	40	healthy	no	33.9	114	93.6	0.8210526315789474	125	81	90	5.800000000000001	6.23	27.8	250	208	59	99	4.3	0.062	MUO;
A4F_93308	3	0	Female	40	healthy	no	33.2	112.5	91.1	0.8097777777777777	138	86	85	5.3	3.6	17	83	185	58	110.4	3.02	0.065	MUO;
A4F_76068	1	1	Female	41	healthy	no	32.6	110.8	104.9	0.9467509025270758	125	86	85	5.6000000000000005	4.61	21.8	281	255	42	156.8	11.05	0.064	MUO;
A4F_76068	3	0	Female	41	healthy	no	31.4	108	101.6	0.9407407407407407	120	81	88	5.6000000000000005	2.89	13.2	169	257	41	182.2	3.83	0.069	MUO;
A4F_39976	1	1	Female	58	healthy	no	30.2	118	83.5	0.7076271186440678	119	70	80	5.6000000000000005	0.86	4.3	101	203	51	131.8	4.67	0.011	MHO;
A4F_39976	3	0	Female	58	healthy	no	29.8	118.7	82.7	0.6967144060657119	111	67	76	5.4	0.68	3.6	74	176	52	109.2	4.26	0.032	MHNO;
A4F_56355	1	1	Female	60	healthy	no	26.7	101.6	93.1	0.9163385826771654	124	78	77	5.4	2.01	10.5	85	182	55	110	5.56	0.349	MHNO;
A4F_56355	3	0	Female	60	healthy	no	25.9	102.3	92.3	0.9022482893450635	118	79	84	5.3	2.57	12.3	76	168	55	97.8	2.45	0.588	MHNO;
A4F_76957	1	1	Female	27	healthy	no	35.2	116.2	107.4	0.9242685025817556	114	72	72	5.6000000000000005	1.95	10.9	135	184	74	83	9.89	0.187	MHO;
A4F_76957	3	0	Female	27	healthy	no	35.3	112	101.8	0.9089285714285714	114	73	74	5.6000000000000005	2.39	13	117	187	59	104.6	8.09	1.412	MHO;
A4F_65724	1	1	Female	63	hypertension	antihypertensive	26.9	108.8	82.7	0.7601102941176471	141	82	81	5.800000000000001	1.31	6.5	78	216	56	144.4	1.54	0.122	MUNO;
A4F_65724	3	0	Female	63	hypertension	antihypertensive	25.7	107	82.3	0.7691588785046729	123	72	75	5.7	0.95	5.1	71	179	45	119.8	4.44	0.295	MUNO;
